# FungiGutDB: Curated database for taxonomic assignment of the gut mycobiome by whole genome sequencing

**DOI:** 10.64898/2025.12.03.691829

**Authors:** Diego Coleto-Checa, Blanca Lacruz-Pleguezuelos, Alba Perez-Cuervo, Nicolas Cárdenas-Roig, Lucía Carrasco-Guijarro, Adrián Martín-Segura, Enrique Carrillo de Santa Pau, Laura Judith Marcos-Zambrano

**Affiliations:** Computational Biology Group. IMDEA Nutrition, CEI UAM+CSIC. Carretera de Cantoblanco, 8. 28049 Madrid (Spain); UAM Doctoral School, Universidad Autónoma de Madrid, Spain

**Author notes:** Address correspondence to Laura Judith Marcos-Zambrano, Enrique Carrillo de Santa Pau.

**Keywords:** gut mycobiome, database, microbiome, fungi, health, nutrition

## Abstract

Fungi represent less than 1% of the gut microbiota; However, their importance in host homeostasis and disease is increasingly recognized. Accurate characterization of the gut mycobiome from metagenomic data remains a significant challenge due to the low abundance of fungal DNA, the performance of bacteria-oriented classifiers, and the limited availability of curated fungal reference databases. To overcome these issues, we developed FungiGutDB v1.0, a curated database containing 304 taxa previously identified in culture-dependent human studies, and we integrated the database in a reproducible workflow to ease its application (FungiGut).

Benchmarking analyses demonstrated that FungiGut achieved a substantially lower false positive rate in mock communities compared to standard non-gut-specific fungi databases. When applied to real metagenomic datasets, FungiGut successfully characterized the gut mycobiome, identifying Saccharomyces cerevisiae as the predominant species in healthy individuals, along with common dietary fungi found in fermented dairy products (*Penicillium camemberti, Debaryomyces hansenii, Kluyveromyces lactis, Pichia kudriavzevii*). In contrast, samples from patients with non-responsive celiac disease showed a higher relative abundance of opportunistic pathogens and a lower number of diet-associated taxa, suggesting a trend toward a dysbiotic mycobiome profile.

By limiting classification to fungal species previously isolated from the human gut, FungiGut minimizes misclassifications derived from environmental or plant-associated taxa, which often lead to mistaken interpretation of the results. Overall, FungiGut offers a biologically consistent and reproducible approach to gut mycobiome profiling, improving taxonomic accuracy and strengthening confidence in the interpretation of fungal metagenomic data in human microbiome research.
