## Supplementary Table S3 for "FungiGutDB: Curated database for taxonomic assignment of the gut mycobiome by whole genome sequencing"

### Sheet: Summary
	Zymo	Results of Zymo mock community with FungiGut and MiCoP aproaches.
	Pool DNA	Results of PoolDNA-mock community with FungiGut and MiCoP aproaches.
	Expected-Pool	List fo the spected species of the PoolDNA-mock community.
	MetaCardis	Results of Non-Celiac samples with FungiGut and MiCoP aproaches.
	NRCD	Results of Celiac samples with FungiGut and MiCoP aproaches.

### Sheet: Zymo
FungiGut DB:												MiCoP + RefSeq:
OTU	Sample	Abundance	Kingdom	Phylum	Class	Order	Family	Genus	Species			OTU	Sample	Abundance	Kingdom	Phylum	Class	Order	Family	Genus	Species
1	Cryptococcus_neoformans	70.0525	Fungi	Basidiomycota	Tremellomycetes	Tremellales	Cryptococcaceae	Cryptococcus	Cryptococcus_neoformans			1	Cryptococcus_neoformans|40410	66.7089	Eukaryota	Basidiomycota	Tremellomycetes	Tremellales	Cryptococcaceae	Cryptococcus neoformans species complex	Cryptococcus_neoformans
2	Saccharomyces_cerevisiae	29.3403	Fungi	Ascomycota	Saccharomycetes	Saccharomycetales	Saccharomycetaceae	Saccharomyces	Saccharomyces_cerevisiae			2	Saccharomyces_cerevisiae|4932	28.8184	Eukaryota	Ascomycota	Saccharomycetes	Saccharomycetales	Saccharomycetaceae	Saccharomyces	Saccharomyces_cerevisiae
3	Cladosporium_velox	0.277604	Fungi	Ascomycota	Dothideomycetes	Cladosporiales	Cladosporiaceae	Cladosporium	Cladosporium_velox			3	Wickerhamomyces_ciferrii|1041607	1.49154	Eukaryota	Ascomycota	Saccharomycetes	Saccharomycetales	Phaffomycetaceae	Wickerhamomyces	Wickerhamomyces_ciferrii
4	[Candida]_subhashii	0.19919	Fungi	Ascomycota	Pichiomycetes	Serinales	Debaryomycetaceae	Spathaspora	[Candida]_subhashii			4	Enterocytozoon_bieneusi|31281	1.45045	Eukaryota	Unclassified	Unclassified	Unclassified	Enterocytozoonidae	Enterocytozoon	Enterocytozoon_bieneusi
5	Geotrichum_candidum	0.130398	Fungi	Ascomycota	Dipodascomycetes	Dipodascales	Dipodascaceae	Geotrichum	Geotrichum_candidum			5	Cryptococcus_gattii	0.85431	Eukaryota	Basidiomycota	Tremellomycetes	Tremellales	Cryptococcaceae	Cryptococcus gattii species complex	Cryptococcus_gattii
												6	Diplodia_corticola|236234	0.264865	Eukaryota	Ascomycota	Dothideomycetes	Botryosphaeriales	Botryosphaeriaceae	Diplodia	Diplodia_corticola
												7	Kwoniella_pini|453459	0.250356	Eukaryota	Basidiomycota	Tremellomycetes	Tremellales	Cryptococcaceae	Kwoniella	Kwoniella_pini
												8	[Candida]_auris|498019	0.16115	Eukaryota	Ascomycota	Saccharomycetes	Saccharomycetales	Metschnikowiaceae	Clavispora/Candida clade	[Candida]_auris

### Sheet: Pool DNA
FungiGut DB:													MiCoP + RefSeq:
OTU	Sample	Abundance	Kingdom	Phylum	Class	Order	Family	Genus	Species				OTU	Sample	Abundance	Kingdom	Phylum	Class	Order	Family	Genus	Species
Meyerozyma_caribbica	SRR14351851_bacclean	14.9526	Fungi	Ascomycota	Pichiomycetes	Serinales	Debaryomycetaceae	Meyerozyma	Meyerozyma_caribbica				Yarrowia_lipolytica|284591	SRR14351851	44.3876	Fungi	Ascomycota	Saccharomycetes	Saccharomycetales	Dipodascaceae	Yarrowia	Yarrowia_lipolytica
Meyerozyma_guilliermondii	SRR14351851_bacclean	14.1474	Fungi	Ascomycota	Pichiomycetes	Serinales	Debaryomycetaceae	Meyerozyma	Meyerozyma_guilliermondii				Candida_glabrata	SRR14351851	15.6053	Fungi	Ascomycota	Saccharomycetes	Saccharomycetales	Saccharomycetaceae	Nakaseomyces/Candida clade	Candida_glabrata
Cyberlindnera_jadinii	SRR14351851_bacclean	13.0699	Fungi	Ascomycota	Saccharomycetes	Phaffomycetales	Phaffomycetaceae	Cyberlindnera	Cyberlindnera_jadinii				Meyerozyma_guilliermondii|294746	SRR14351851	13.3016	Fungi	Ascomycota	Saccharomycetes	Saccharomycetales	Debaryomycetaceae	Meyerozyma	Meyerozyma_guilliermondii
Candida_parapsilosis	SRR14351851_bacclean	12.6387	Fungi	Ascomycota	Pichiomycetes	Serinales	Debaryomycetaceae	Candida	Candida_parapsilosis				Aspergillus_oryzae|5062	SRR14351851	10.2174	Fungi	Ascomycota	Eurotiomycetes	Eurotiales	Aspergillaceae	Aspergillus	Aspergillus_oryzae
Candida_orthopsilosis	SRR14351851_bacclean	7.37782	Fungi	Ascomycota	Pichiomycetes	Serinales	Debaryomycetaceae	Candida	Candida_orthopsilosis				Cyberlindnera_jadinii|983966	SRR14351851	4.57322	Fungi	Ascomycota	Saccharomycetes	Saccharomycetales	Phaffomycetaceae	Cyberlindnera	Cyberlindnera_jadinii
Wickerhamomyces_anomalus	SRR14351851_bacclean	5.51491	Fungi	Ascomycota	Saccharomycetes	Phaffomycetales	Wickerhamomycetaceae	Wickerhamomyces	Wickerhamomyces_anomalus				Candida_orthopsilosis|273371	SRR14351851	2.66767	Fungi	Ascomycota	Saccharomycetes	Saccharomycetales	Debaryomycetaceae	Candida	Candida_orthopsilosis
Kluyveromyces_marxianus	SRR14351851_bacclean	4.84838	Fungi	Ascomycota	Saccharomycetes	Saccharomycetales	Saccharomycetaceae	Kluyveromyces	Kluyveromyces_marxianus				Wickerhamomyces_anomalus|683960	SRR14351851	1.98521	Fungi	Ascomycota	Saccharomycetes	Saccharomycetales	Phaffomycetaceae	Wickerhamomyces	Wickerhamomyces_anomalus
Yarrowia_lipolytica	SRR14351851_bacclean	3.91172	Fungi	Ascomycota	Dipodascomycetes	Dipodascales	NA	Yarrowia	Yarrowia_lipolytica				Debaryomyces_hansenii|4959	SRR14351851	1.78408	Fungi	Ascomycota	Saccharomycetes	Saccharomycetales	Debaryomycetaceae	Debaryomyces	Debaryomyces_hansenii
Candidozyma_haemuli	SRR14351851_bacclean	3.41433	Fungi	Ascomycota	Pichiomycetes	Serinales	Metschnikowiaceae	Candidozyma	Candidozyma_haemuli				Kluyveromyces_marxianus|4911	SRR14351851	1.69617	Fungi	Ascomycota	Saccharomycetes	Saccharomycetales	Saccharomycetaceae	Kluyveromyces	Kluyveromyces_marxianus
Pichia_norvegensis	SRR14351851_bacclean	3.02709	Fungi	Ascomycota	Pichiomycetes	Pichiales	Pichiaceae	Pichia	Pichia_norvegensis				[Candida]_glabrata|284593	SRR14351851	0.761894	Fungi	Ascomycota	Saccharomycetes	Saccharomycetales	Saccharomycetaceae	Nakaseomyces/Candida clade	[Candida]_glabrata
Nakaseomyces_glabratus	SRR14351851_bacclean	2.33858	Fungi	Ascomycota	Saccharomycetes	Saccharomycetales	Saccharomycetaceae	Nakaseomyces	Nakaseomyces_glabratus				Purpureocillium_lilacinum|33203	SRR14351851	0.533109	Fungi	Ascomycota	Sordariomycetes	Hypocreales	Ophiocordycipitaceae	Purpureocillium	Purpureocillium_lilacinum
Rhodotorula_mucilaginosa	SRR14351851_bacclean	1.57362	Fungi	Basidiomycota	Microbotryomycetes	Sporidiobolales	Sporidiobolaceae	Rhodotorula	Rhodotorula_mucilaginosa				Pichia_kudriavzevii|1213351	SRR14351851	0.483725	Fungi	Ascomycota	Saccharomycetes	Saccharomycetales	Pichiaceae	Pichia	Pichia_kudriavzevii
Naganishia_albida	SRR14351851_bacclean	1.4896	Fungi	Basidiomycota	Tremellomycetes	Filobasidiales	Filobasidiaceae	Naganishia	Naganishia_albida				Pichia_membranifaciens|4926	SRR14351851	0.422874	Fungi	Ascomycota	Saccharomycetes	Saccharomycetales	Pichiaceae	Pichia	Pichia_membranifaciens
Pichia_kudriavzevii	SRR14351851_bacclean	1.48707	Fungi	Ascomycota	Pichiomycetes	Pichiales	Pichiaceae	Pichia	Pichia_kudriavzevii				Aspergillus_fumigatus|41122	SRR14351851	0.363907	Fungi	Ascomycota	Eurotiomycetes	Eurotiales	Aspergillaceae	Aspergillus	Aspergillus_fumigatus
Purpureocillium_lilacinum	SRR14351851_bacclean	1.4425	Fungi	Ascomycota	Sordariomycetes	Hypocreales	Ophiocordycipitaceae	Purpureocillium	Purpureocillium_lilacinum				Clavispora_lusitaniae|36911	SRR14351851	0.29278	Fungi	Ascomycota	Saccharomycetes	Saccharomycetales	Metschnikowiaceae	Clavispora	Clavispora_lusitaniae
Pichia_membranifaciens	SRR14351851_bacclean	1.31845	Fungi	Ascomycota	Pichiomycetes	Pichiales	Pichiaceae	Pichia	Pichia_membranifaciens				Candida_dubliniensis|42374	SRR14351851	0.270633	Fungi	Ascomycota	Saccharomycetes	Saccharomycetales	Debaryomycetaceae	Candida	Candida_dubliniensis
Aspergillus_fumigatus	SRR14351851_bacclean	1.10987	Fungi	Ascomycota	Eurotiomycetes	Eurotiales	Aspergillaceae	Aspergillus	Aspergillus_fumigatus				Candida_tropicalis|5482	SRR14351851	0.267817	Fungi	Ascomycota	Saccharomycetes	Saccharomycetales	Debaryomycetaceae	Candida	Candida_tropicalis
Kodamaea_ohmeri	SRR14351851_bacclean	0.839331	Fungi	Ascomycota	Pichiomycetes	Serinales	Debaryomycetaceae	Kodamaea	Kodamaea_ohmeri				Cryptococcus_neoformans|40410	SRR14351851	0.262567	Fungi	Basidiomycota	Tremellomycetes	Tremellales	Cryptococcaceae	Cryptococcus neoformans species complex	Cryptococcus_neoformans
Clavispora_lusitaniae	SRR14351851_bacclean	0.819	Fungi	Ascomycota	Pichiomycetes	Serinales	Metschnikowiaceae	Clavispora	Clavispora_lusitaniae				Trichosporon_asahii|82508	SRR14351851	0.122447	Fungi	Basidiomycota	Tremellomycetes	Trichosporonales	Trichosporonaceae	Trichosporon	Trichosporon_asahii
Candida_dubliniensis	SRR14351851_bacclean	0.786009	Fungi	Ascomycota	Pichiomycetes	Serinales	Debaryomycetaceae	Candida	Candida_dubliniensis
Cryptococcus_neoformans	SRR14351851_bacclean	0.587896	Fungi	Basidiomycota	Tremellomycetes	Tremellales	Cryptococcaceae	Cryptococcus	Cryptococcus_neoformans
Scedosporium_boydii	SRR14351851_bacclean	0.545538	Fungi	Ascomycota	Sordariomycetes	Microascales	Microascaceae	Scedosporium	Scedosporium_boydii
Candida_tropicalis	SRR14351851_bacclean	0.454709	Fungi	Ascomycota	Pichiomycetes	Serinales	Debaryomycetaceae	Candida	Candida_tropicalis
Cutaneotrichosporon_dermatis	SRR14351851_bacclean	0.44751	Fungi	Basidiomycota	Tremellomycetes	Trichosporonales	Trichosporonaceae	Cutaneotrichosporon	Cutaneotrichosporon_dermatis
Magnusiomyces_capitatus	SRR14351851_bacclean	0.433879	Fungi	Ascomycota	Dipodascomycetes	Dipodascales	Dipodascaceae	Magnusiomyces	Magnusiomyces_capitatus
Trichosporon_asahii	SRR14351851_bacclean	0.390844	Fungi	Basidiomycota	Tremellomycetes	Trichosporonales	Trichosporonaceae	Trichosporon	Trichosporon_asahii
Candida_sp. LDI48194	SRR14351851_bacclean	0.364451	Fungi	Ascomycota	Pichiomycetes	Serinales	Debaryomycetaceae	Candida	Candida_sp. LDI48194
Aspergillus_flavus	SRR14351851_bacclean	0.35098	Fungi	Ascomycota	Eurotiomycetes	Eurotiales	Aspergillaceae	Aspergillus	Aspergillus_flavus
Diutina_rugosa	SRR14351851_bacclean	0.175151	Fungi	Ascomycota	Pichiomycetes	Serinales	Debaryomycetaceae	Diutina	Diutina_rugosa
Candida_albicans	SRR14351851_bacclean	0.142095	Fungi	Ascomycota	Pichiomycetes	Serinales	Debaryomycetaceae	Candida	Candida_albicans

### Sheet: Expected-Pool
Species name	Taxon	Strain used in the mock community	Corresponding reference genome strain	Assembly level	NCBI accession	File name
Aspergillus flavus	Aspergillus flavus	WM 03.225	NRRL3357	Scaffold	GCF_000006275.2	GCF_000006275.2_JCVI-afl1-v2.0_genomic.fna.gz
Aspergillus fumigatus	Aspergillus fumigatus	WM 06.98	Af293	Chromosome	GCF_000002655.1	GCF_000002655.1_ASM265v1_genomic.fna.gz
Blastobotrys proliferans	Blastobotrys proliferans	WM 07.12 (CBS 522.75 Type strain)	NRRL Y-17577	Scaffold	GCA_003707485.2	GCA_003707485.2_ASM370748v2_genomic.fna.gz
Candida albicans	Candida albicans	WM 229 (CBS 562 Type strain)	SC5314	Chromosome	GCA_000182965.3	GCA_000182965.3_ASM18296v3_genomic.fna.gz
Candida dubliniensis	Candida dubliniensis	WM 02.73	CD36	Chromosome	GCA_000026945.1	GCA_000026945.1_ASM2694v1_genomic.fna.gz
Candida glabrata	Nakaseomyces glabratus	WM 03.500	CBS 138	Chromosome	GCF_000002545.3	GCF_000002545.3_ASM254v2_genomic.fna.gz
Candida haemulonis	Candidozyma haemuli	WM 890	B11899	Contig	GCF_002926055.2	GCF_002926055.2_CanHae_1.0_genomic.fna.gz
Candida parapsilosis	Candida parapsilosis	WM 02.200	CDC317	Scaffold	GCA_000182765.2	GCA_000182765.2_ASM18276v2_genomic.fna.gz
Candida tropicalis	Candida tropicalis	WM 01.203	MYA-3404	Scaffold	GCF_000006335.3	GCF_000006335.3_ASM633v3_genomic.fna.gz
Clavispora lusitaniae	Clavispora lusitaniae	WM 18 (CBS 4413 Type strain)	ATCC 42720	Scaffold	GCF_000003835.1	GCF_000003835.1_ASM383v1_genomic.fna.gz
Naganishia albida (former Cryptococcus albidus)	Naganishia albida	WM 773 (CBS 142 Type strain)	JCM 2334	Scaffold	GCA_001599735.1	GCA_001599735.1_JCM_2334_assembly_v001_genomic.fna.gz
Cryptococcus gattii VGI	Cryptococcus gattii	WM 179 (VGI Standard strain)	WM 276	Chromosome	GCF_000185945.1	GCA_000185945.1_ASM18594v1_genomic.fna.gz
Cryptococcus gattii VGII	Cryptococcus gattii	WM 178 (VGII Standard strain)	R265	Scaffold	GCA_000786445.1	GCA_000786445.1_R265.1_genomic.fna.gz
Cryptococcus gattii VGIIIa	Cryptococcus gattii	WM 175 (VGIII Standard strain)
Cryptococcus gattii VGIVa	Cryptococcus gattii	WM 779 (VGIV Standard strain)
Filobasidium magnum (former Cryptococcus magnus)b	Filobasidium magnum	WM 13.104
Cryptococcus neoformans VNI	Cryptococcus neoformans	WM 148 (VNI Standard strain)	JEC21	Chromosome	GCA_000091045.1	GCA_000091045.1_ASM9104v1_genomic.fna.gz
Cryptococcus neoformans VNII	Cryptococcus neoformans	WM 626 (VNII Standard strain)	B-3501A	Chromosome	GCF_000149385.1	GCF_000149385.1_ASM14938v1_genomic.fna.gz
Cryptococcus neoformans VNIV	Cryptococcus neoformans	WM 629 (VNIV Standard strain)	H99	Chromosome	GCF_000149245.1	GCF_000149245.1_CNA3_genomic.fna.gz
Cyberlindnera jadinii	Cyberlindnera jadinii	WM 45 (CBS 1600 Type strain)	NBRC0988	Chromosome	GCA_000328385.1	GCA_000328385.1_Cuti_1.0_genomic.fna.gz
Debaryomyces hansenii	Debaryomyces hansenii	WM 309 (CBS 767 Type strain)	CBS767	Chromosome	GCF_000006445.2	GCF_000006445.2_ASM644v2_genomic.fna.gz
Diutina catenulata (former Candida catenulata)b	Diutina catenulata	WM 03.477	WY3-10-4	Contig	GCA_003285555.1	GCA_003285555.1_ASM328555v1_genomic.fna.gz
Diutina mesorugosa (former Candida mesorugosa) b	Diutina mesorugosa	WM 03.468
Diutina rugosa (former Candida rugosa) b	Diutina rugosa	WM 03.463
Geotrichum candidum	Geotrichum candidum	WM 05.217	CLIB 918	Scaffold	GCA_001402995.1	GCA_001402995.1_New2.3_08062011_genomic.fna.gz
Geotrichum fermentans	Geotrichum fermentans	WM 17.18	CICC 1368	Scaffold	GCA_002233575.1	GCA_002233575.1_ASM223357v1_genomic.fna.gz
Kluyveromyces marxianus	Kluyveromyces marxianus	WM 13 (CBS 834)	DMKU3-1042	Complete Genome	GCF_001417885.1	GCF_001417885.1_Kmar_1.0_genomic.fna.gz
Kodamaea ohmeri	Kodamaea ohmeri	WM 10.200	148	Contig	GCA_004919595.1	GCA_004919595.1_Kodohm_148_genomic.fna.gz
Lomentospora prolificans	Lomentospora prolificans	WM 13.369	JHH-5317	Contig	GCA_002276285.1	GCA_002276285.1_Lprolificans_pilon_genomic.fna.gz
Meyerozyma caribbica	Meyerozyma caribbica	WM 03.389	MG20W	Contig	GCA_000755205.1	GCA_000755205.1_ASM75520v1_genomic.fna.gz
Meyerozyma guilliermondii	Meyerozyma guilliermondii	WM 02.131	ATCC 6260	Scaffold	GCF_000149425.1	GCF_000149425.1_ASM14942v1_genomic.fna.gz
Pichia kudriavzevii	Pichia kudriavzevii	WM 02.78	CBS573	Complete Genome	GCA_003054445.1	GCA_003054445.1_ASM305444v1_genomic.fna.gz
Pichia membranifaciens	Pichia membranifaciens	WM 32 (CBS 638 Type strain)	NRRL Y-2026	Scaffold	GCF_001661235.1	GCF_001661235.1_Picme2_genomic.fna.gz
Pichia norvegensis	Pichia norvegensis	WM 885	NRRL Y-7687	Scaffold	GCA_003705465.1	GCA_003705465.1_ASM370546v1_genomic.fna.gz
Purpureocillium lilacinum c	Purpureocillium lilacinum		PLFJ-1		GCA_004026455.1	GCA_004026455.1_ASM402645v1_genomic.fna
Rhodotorula mucilaginosa	Rhodotorula mucilaginosa	WM 09.204	RIT389	Contig	GCA_002250355.1	GCA_002250355.1_RIT389_v1_genomic.fna.gz
Scedosporium aurantiacum	Scedosporium aurantiacum	WM 06.385	WM 09.24	Scaffold	GCA_000812075.1	GCA_000812075.1_ASM81207v1_genomic.fna.gz
Scedosporium boydii (former Pseudallescheria boydii)	Scedosporium boydii	WM 09.122 (CBS 101.22 Type strain)	IHEM 23826	Contig	GCA_002221725.1	GCA_002221725.1_ScBoyd1.0_genomic.fna.gz
Trichophyton rubrum	Trichophyton rubrum	WM 04.474	CBS 118892	Scaffold	GCF_000151425.1	GCF_000151425.1_ASM15142v1_genomic.fna.gz
Trichosporon asahii	Trichosporon asahii	WM 03.423	CBS 2479	Scaffold	GCF_000293215.1	GCF_000293215.1_Trichosporon_asahii_1_genomic.fna.gz
Cutaneotrichosporon dermatis (former Trichosporon dermatis)	Cutaneotrichosporon dermatis	WM 601	JCM 11170	Scaffold	GCA_003116895.1	GCA_003116895.1_JCM_11170_assembly_v001_genomic.fna.gz
Wickerhamomyces anomalus	Wickerhamomyces anomalus	WM 03.507	NRRL Y-366-8	Scaffold	GCF_001661255.1	GCF_001661255.1_Wican1_genomic.fna.gz
Yarrowia lipolytica	Yarrowia lipolytica	WM 17 (CBS 6124 Type strain)	CLIB122	Chromosome	GCF_000002525.2	GCF_000002525.2_ASM252v1_genomic.fna.gz
Zygoascus hellenicus d	Zygoascus hellenicus	WM 02.460 (CBS 5839 Type strain)	Y-7136	Scaffold		Zyghe1_2_AssemblyScaffolds_Repeatmasked.fasta

### Sheet: MetaCardis
FungiGut DB:										MiCoP + RefSeq:
Species	Kingdom	Phylum	Class	Order	Family	Genus	Abundance_mean			Species	Kingdom	Phylum	Class	Order	Family	Genus	Abundance_mean
Saccharomyces_cerevisiae	Fungi	Ascomycota	Saccharomycetes	Saccharomycetales	Saccharomycetaceae	Saccharomyces	69.0133			Enterocytozoon_bieneusi	Eukaryota	Unclassified	Unclassified	Unclassified	Enterocytozoonidae	Enterocytozoon	78.4501
Geotrichum_candidum	Fungi	Ascomycota	Dipodascomycetes	Dipodascales	Dipodascaceae	Geotrichum	12.4592			Saccharomyces_cerevisiae	Eukaryota	Ascomycota	Saccharomycetes	Saccharomycetales	Saccharomycetaceae	Saccharomyces	14.1822
Penicillium_camemberti	Fungi	Ascomycota	Eurotiomycetes	Eurotiales	Aspergillaceae	Penicillium	8.07012			Wickerhamomyces_ciferrii	Eukaryota	Ascomycota	Saccharomycetes	Saccharomycetales	Phaffomycetaceae	Wickerhamomyces	3.89077
Debaryomyces_hansenii	Fungi	Ascomycota	Pichiomycetes	Serinales	Debaryomycetaceae	Debaryomyces	3.2142			Debaryomyces_hansenii	Eukaryota	Ascomycota	Saccharomycetes	Saccharomycetales	Debaryomycetaceae	Debaryomyces	0.868239
Pichia_kudriavzevii	Fungi	Ascomycota	Pichiomycetes	Pichiales	Pichiaceae	Pichia	1.48937			Sordaria_macrospora	Eukaryota	Ascomycota	Sordariomycetes	Sordariales	Sordariaceae	Sordaria	0.841826
Candida_albicans	Fungi	Ascomycota	Pichiomycetes	Serinales	Debaryomycetaceae	Candida	1.06527			Pichia_kudriavzevii	Eukaryota	Ascomycota	Saccharomycetes	Saccharomycetales	Pichiaceae	Pichia	0.674739
Kluyveromyces_lactis	Fungi	Ascomycota	Saccharomycetes	Saccharomycetales	Saccharomycetaceae	Kluyveromyces	0.956141			Kluyveromyces_lactis	Eukaryota	Ascomycota	Saccharomycetes	Saccharomycetales	Saccharomycetaceae	Kluyveromyces	0.421255
Pichia_occidentalis	Fungi	Ascomycota	Pichiomycetes	Pichiales	Pichiaceae	Pichia	0.650694			Saccharomyces_eubayanus	Eukaryota	Ascomycota	Saccharomycetes	Saccharomycetales	Saccharomycetaceae	Saccharomyces	0.270989
Torulaspora_delbrueckii	Fungi	Ascomycota	Saccharomycetes	Saccharomycetales	Saccharomycetaceae	Torulaspora	0.488321			Grosmannia_clavigera	Eukaryota	Ascomycota	Sordariomycetes	Ophiostomatales	Ophiostomataceae	Grosmannia	0.185844
Candida_parapsilosis	Fungi	Ascomycota	Pichiomycetes	Serinales	Debaryomycetaceae	Candida	0.393206			Kluyveromyces_marxianus	Eukaryota	Ascomycota	Saccharomycetes	Saccharomycetales	Saccharomycetaceae	Kluyveromyces	0.0737346
Alternaria_alternata	Fungi	Ascomycota	Dothideomycetes	Pleosporales	Pleosporaceae	Alternaria	0.300805			Moesziomyces_antarcticus	Eukaryota	Basidiomycota	Ustilaginomycetes	Ustilaginales	Ustilaginaceae	Moesziomyces	0.052144
Penicillium_chrysogenum	Fungi	Ascomycota	Eurotiomycetes	Eurotiales	Aspergillaceae	Penicillium	0.297231			Aspergillus_flavus	Eukaryota	Ascomycota	Eurotiomycetes	Eurotiales	Aspergillaceae	Aspergillus	0.0320113
Kluyveromyces_marxianus	Fungi	Ascomycota	Saccharomycetes	Saccharomycetales	Saccharomycetaceae	Kluyveromyces	0.260525			Aspergillus_niger	Eukaryota	Ascomycota	Eurotiomycetes	Eurotiales	Aspergillaceae	Aspergillus	0.0315412
Penicillium_paneum	Fungi	Ascomycota	Eurotiomycetes	Eurotiales	Aspergillaceae	Penicillium	0.256394			Coccidioides_posadasii	Eukaryota	Ascomycota	Eurotiomycetes	Onygenales	Unclassified	Coccidioides	0.0101446
Mucor_racemosus	Fungi	Mucoromycota	Mucoromycetes	Mucorales	Mucoraceae	Mucor	0.144628			Penicillium_rubens	Eukaryota	Ascomycota	Eurotiomycetes	Eurotiales	Aspergillaceae	Penicillium chrysogenum species complex	0.00775607
Wickerhamiella_pararugosa	Fungi	Ascomycota	Dipodascomycetes	Dipodascales	Trichomonascaceae	Wickerhamiella	0.129749			Torulaspora_delbrueckii	Eukaryota	Ascomycota	Saccharomycetes	Saccharomycetales	Saccharomycetaceae	Torulaspora	0.00666599
Malassezia_restricta	Fungi	Basidiomycota	Malasseziomycetes	Malasseziales	Malasseziaceae	Malassezia	0.101334
Trichosporon_asahii	Fungi	Basidiomycota	Tremellomycetes	Trichosporonales	Trichosporonaceae	Trichosporon	0.0925658
Maudiozyma_humilis	Fungi	Ascomycota	Saccharomycetes	Saccharomycetales	Saccharomycetaceae	Maudiozyma	0.0854364
Pichia_membranifaciens	Fungi	Ascomycota	Pichiomycetes	Pichiales	Pichiaceae	Pichia	0.0654237
Pichia_fermentans	Fungi	Ascomycota	Pichiomycetes	Pichiales	Pichiaceae	Pichia	0.0489443
Cyberlindnera_jadinii	Fungi	Ascomycota	Saccharomycetes	Phaffomycetales	Phaffomycetaceae	Cyberlindnera	0.045255
Yarrowia_lipolytica	Fungi	Ascomycota	Dipodascomycetes	Dipodascales	NA	Yarrowia	0.0438587
Penicillium_solitum	Fungi	Ascomycota	Eurotiomycetes	Eurotiales	Aspergillaceae	Penicillium	0.0376392
Chaetomium_globosum	Fungi	Ascomycota	Sordariomycetes	Sordariales	Chaetomiaceae	Chaetomium	0.0355344
Rhodotorula_mucilaginosa	Fungi	Basidiomycota	Microbotryomycetes	Sporidiobolales	Sporidiobolaceae	Rhodotorula	0.0295457
Malassezia_pachydermatis	Fungi	Basidiomycota	Malasseziomycetes	Malasseziales	Malasseziaceae	Malassezia	0.0287359
Mucor_irregularis	Fungi	Mucoromycota	Mucoromycetes	Mucorales	Mucoraceae	Mucor	0.021311
Pichia_cactophila	Fungi	Ascomycota	Pichiomycetes	Pichiales	Pichiaceae	Pichia	0.0191231
Aphanoascus_verrucosus	Fungi	Ascomycota	Eurotiomycetes	Onygenales	Onygenaceae	Aphanoascus	0.0176847
Maudiozyma_bulderi	Fungi	Ascomycota	Saccharomycetes	Saccharomycetales	Saccharomycetaceae	Maudiozyma	0.0165043
Nakaseomyces_glabratus	Fungi	Ascomycota	Saccharomycetes	Saccharomycetales	Saccharomycetaceae	Nakaseomyces	0.0151644
Yarrowia_galli	Fungi	Ascomycota	Dipodascomycetes	Dipodascales	NA	Yarrowia	0.0149575
Penicillium_expansum	Fungi	Ascomycota	Eurotiomycetes	Eurotiales	Aspergillaceae	Penicillium	0.0143991
Cladosporium_velox	Fungi	Ascomycota	Dothideomycetes	Cladosporiales	Cladosporiaceae	Cladosporium	0.0124967
Aureobasidium_pullulans	Fungi	Ascomycota	Dothideomycetes	Dothideales	Saccotheciaceae	Aureobasidium	0.0115254
Penicillium_brevicompactum	Fungi	Ascomycota	Eurotiomycetes	Eurotiales	Aspergillaceae	Penicillium	0.00719189
Trichosporon_coremiiforme	Fungi	Basidiomycota	Tremellomycetes	Trichosporonales	Trichosporonaceae	Trichosporon	0.00661634
Saturnispora_saitoi	Fungi	Ascomycota	Pichiomycetes	Pichiales	Pichiaceae	Saturnispora	0.00610717
Penicillium_crustosum	Fungi	Ascomycota	Eurotiomycetes	Eurotiales	Aspergillaceae	Penicillium	0.00599672
[Candida]_zeylanoides	Fungi	Ascomycota	Pichiomycetes	Serinales	Debaryomycetaceae	Kurtzmaniella	0.00481933
Diutina_rugosa	Fungi	Ascomycota	Pichiomycetes	Serinales	Debaryomycetaceae	Diutina	0.0039075
Naumovozyma_castellii	Fungi	Ascomycota	Saccharomycetes	Saccharomycetales	Saccharomycetaceae	Naumovozyma	0.00369588
Penicillium_rubens	Fungi	Ascomycota	Eurotiomycetes	Eurotiales	Aspergillaceae	Penicillium	0.00247369
Apophysomyces_trapeziformis	Fungi	Mucoromycota	Mucoromycetes	Mucorales	Mucoraceae	Apophysomyces	0.0024288
Zygosaccharomyces_pseudobailii	Fungi	Ascomycota	Saccharomycetes	Saccharomycetales	Saccharomycetaceae	Zygosaccharomyces	0.0020639
Sungouiella_intermedia	Fungi	Ascomycota	Pichiomycetes	Serinales	Metschnikowiaceae	Sungouiella	0.00154411
Clavispora_lusitaniae	Fungi	Ascomycota	Pichiomycetes	Serinales	Metschnikowiaceae	Clavispora	0.00152354
Lodderomyces_elongisporus	Fungi	Ascomycota	Pichiomycetes	Serinales	Debaryomycetaceae	Lodderomyces	0.00142928
Pichia_kluyveri	Fungi	Ascomycota	Pichiomycetes	Pichiales	Pichiaceae	Pichia	0.00136896
Kodamaea_ohmeri	Fungi	Ascomycota	Pichiomycetes	Serinales	Debaryomycetaceae	Kodamaea	0.000885275
Aspergillus_tubingensis	Fungi	Ascomycota	Eurotiomycetes	Eurotiales	Aspergillaceae	Aspergillus	0.000617169
Wickerhamomyces_anomalus	Fungi	Ascomycota	Saccharomycetes	Phaffomycetales	Wickerhamomycetaceae	Wickerhamomyces	0.000517947
Penicillium_polonicum	Fungi	Ascomycota	Eurotiomycetes	Eurotiales	Aspergillaceae	Penicillium	0.000197743

### Sheet: NRCD
FungiGut DB:										MiCoP + RefSeq:
Species	Kingdom	Phylum	Class	Order	Family	Genus	Abundance_mean			Species	Kingdom	Phylum	Class	Order	Family	Genus	Abundance_mean
Saccharomyces_cerevisiae	Fungi	Ascomycota	Saccharomycetes	Saccharomycetales	Saccharomycetaceae	Saccharomyces	52.9748			Enterocytozoon_bieneusi	Eukaryota	Unclassified	Unclassified	Unclassified	Enterocytozoonidae	Enterocytozoon	81.9322
Penicillium_camemberti	Fungi	Ascomycota	Eurotiomycetes	Eurotiales	Aspergillaceae	Penicillium	4.49707			Saccharomyces_cerevisiae	Eukaryota	Ascomycota	Saccharomycetes	Saccharomycetales	Saccharomycetaceae	Saccharomyces	7.37315
Geotrichum_candidum	Fungi	Ascomycota	Dipodascomycetes	Dipodascales	Dipodascaceae	Geotrichum	4.35246			Wickerhamomyces_ciferrii	Eukaryota	Ascomycota	Saccharomycetes	Saccharomycetales	Phaffomycetaceae	Wickerhamomyces	5.10502
Fusarium_proliferatum	Fungi	Ascomycota	Sordariomycetes	Hypocreales	Nectriaceae	Fusarium	3.92947			Debaryomyces_hansenii	Eukaryota	Ascomycota	Saccharomycetes	Saccharomycetales	Debaryomycetaceae	Debaryomyces	1.5865
Barnettozyma_californica	Fungi	Ascomycota	Saccharomycetes	Phaffomycetales	Phaffomycetaceae	Barnettozyma	3.84737			Sordaria_macrospora	Eukaryota	Ascomycota	Sordariomycetes	Sordariales	Sordariaceae	Sordaria	1.4252
Malassezia_restricta	Fungi	Basidiomycota	Malasseziomycetes	Malasseziales	Malasseziaceae	Malassezia	3.46156			Malassezia_pachydermatis	Eukaryota	Basidiomycota	Malasseziomycetes	Malasseziales	Malasseziaceae	Malassezia	0.3752
Debaryomyces_hansenii	Fungi	Ascomycota	Pichiomycetes	Serinales	Debaryomycetaceae	Debaryomyces	3.14166			Grosmannia_clavigera	Eukaryota	Ascomycota	Sordariomycetes	Ophiostomatales	Ophiostomataceae	Grosmannia	0.364008
Aspergillus_niger	Fungi	Ascomycota	Eurotiomycetes	Eurotiales	Aspergillaceae	Aspergillus	2.84779			Aspergillus_flavus	Eukaryota	Ascomycota	Eurotiomycetes	Eurotiales	Aspergillaceae	Aspergillus	0.263394
Malassezia_pachydermatis	Fungi	Basidiomycota	Malasseziomycetes	Malasseziales	Malasseziaceae	Malassezia	2.84214			Aspergillus_niger	Eukaryota	Ascomycota	Eurotiomycetes	Eurotiales	Aspergillaceae	Aspergillus	0.233452
Sungouiella_intermedia	Fungi	Ascomycota	Pichiomycetes	Serinales	Metschnikowiaceae	Sungouiella	2.56449			Malassezia_globosa	Eukaryota	Basidiomycota	Malasseziomycetes	Malasseziales	Malasseziaceae	Malassezia	0.138944
Rhodotorula_mucilaginosa	Fungi	Basidiomycota	Microbotryomycetes	Sporidiobolales	Sporidiobolaceae	Rhodotorula	2.5641			Kluyveromyces_lactis	Eukaryota	Ascomycota	Saccharomycetes	Saccharomycetales	Saccharomycetaceae	Kluyveromyces	0.129881
Hypoxylon_pulicicidum	Fungi	Ascomycota	Sordariomycetes	Xylariales	Hypoxylaceae	Hypoxylon	2.33915			Pichia_kudriavzevii	Eukaryota	Ascomycota	Saccharomycetes	Saccharomycetales	Pichiaceae	Pichia	0.12108
Yarrowia_deformans	Fungi	Ascomycota	Dipodascomycetes	Dipodascales	NA	Yarrowia	1.97098			Torulaspora_delbrueckii	Eukaryota	Ascomycota	Saccharomycetes	Saccharomycetales	Saccharomycetaceae	Torulaspora	0.0942402
Cladosporium_velox	Fungi	Ascomycota	Dothideomycetes	Cladosporiales	Cladosporiaceae	Cladosporium	1.12086			[Candida]_auris	Eukaryota	Ascomycota	Saccharomycetes	Saccharomycetales	Metschnikowiaceae	Clavispora/Candida clade	0.0794016
Malassezia_arunalokei	Fungi	Basidiomycota	Malasseziomycetes	Malasseziales	Malasseziaceae	Malassezia	0.927982			Diplodia_corticola	Eukaryota	Ascomycota	Dothideomycetes	Botryosphaeriales	Botryosphaeriaceae	Diplodia	0.0674477
Candida_albicans	Fungi	Ascomycota	Pichiomycetes	Serinales	Debaryomycetaceae	Candida	0.927005			Moesziomyces_antarcticus	Eukaryota	Basidiomycota	Ustilaginomycetes	Ustilaginales	Ustilaginaceae	Moesziomyces	0.0610225
Penicillium_paneum	Fungi	Ascomycota	Eurotiomycetes	Eurotiales	Aspergillaceae	Penicillium	0.751135			Penicillium_rubens	Eukaryota	Ascomycota	Eurotiomycetes	Eurotiales	Aspergillaceae	Penicillium chrysogenum species complex	0.0580909
Kluyveromyces_marxianus	Fungi	Ascomycota	Saccharomycetes	Saccharomycetales	Saccharomycetaceae	Kluyveromyces	0.747561			Ogataea_polymorpha	Eukaryota	Ascomycota	Saccharomycetes	Saccharomycetales	Pichiaceae	Ogataea	0.0512486
Malassezia_globosa	Fungi	Basidiomycota	Malasseziomycetes	Malasseziales	Malasseziaceae	Malassezia	0.434733			Mitosporidium_daphniae	Eukaryota	Unclassified	Unclassified	Unclassified	Unclassified	Mitosporidium	0.0506719
Pichia_manshurica	Fungi	Ascomycota	Pichiomycetes	Pichiales	Pichiaceae	Pichia	0.433821			Penicillium_digitatum	Eukaryota	Ascomycota	Eurotiomycetes	Eurotiales	Aspergillaceae	Penicillium	0.0469211
Mucor_racemosus	Fungi	Mucoromycota	Mucoromycetes	Mucorales	Mucoraceae	Mucor	0.406944			Tetrapisispora_blattae	Eukaryota	Ascomycota	Saccharomycetes	Saccharomycetales	Saccharomycetaceae	Tetrapisispora	0.0367137
Aspergillus_flavus	Fungi	Ascomycota	Eurotiomycetes	Eurotiales	Aspergillaceae	Aspergillus	0.325222			Debaryomyces_fabryi	Eukaryota	Ascomycota	Saccharomycetes	Saccharomycetales	Debaryomycetaceae	Debaryomyces	0.0356998
Penicillium_rubens	Fungi	Ascomycota	Eurotiomycetes	Eurotiales	Aspergillaceae	Penicillium	0.289595			Sugiyamaella_lignohabitans	Eukaryota	Ascomycota	Saccharomycetes	Saccharomycetales	Trichomonascaceae	Sugiyamaella	0.0353379
Pichia_occidentalis	Fungi	Ascomycota	Pichiomycetes	Pichiales	Pichiaceae	Pichia	0.277574			Kluyveromyces_marxianus	Eukaryota	Ascomycota	Saccharomycetes	Saccharomycetales	Saccharomycetaceae	Kluyveromyces	0.0347786
Pichia_kudriavzevii	Fungi	Ascomycota	Pichiomycetes	Pichiales	Pichiaceae	Pichia	0.23389			Vanderwaltozyma_polyspora	Eukaryota	Ascomycota	Saccharomycetes	Saccharomycetales	Saccharomycetaceae	Vanderwaltozyma	0.034412
Penicillium_chrysogenum	Fungi	Ascomycota	Eurotiomycetes	Eurotiales	Aspergillaceae	Penicillium	0.217795			Talaromyces_marneffei	Eukaryota	Ascomycota	Eurotiomycetes	Eurotiales	Trichocomaceae	Talaromyces	0.0290334
Candida_parapsilosis	Fungi	Ascomycota	Pichiomycetes	Serinales	Debaryomycetaceae	Candida	0.207031			Wickerhamomyces_anomalus	Eukaryota	Ascomycota	Saccharomycetes	Saccharomycetales	Phaffomycetaceae	Wickerhamomyces	0.0278249
Penicillium_brevicompactum	Fungi	Ascomycota	Eurotiomycetes	Eurotiales	Aspergillaceae	Penicillium	0.168543			Naumovozyma_castellii	Eukaryota	Ascomycota	Saccharomycetes	Saccharomycetales	Saccharomycetaceae	Naumovozyma	0.0268995
Spathaspora_boniae	Fungi	Ascomycota	Pichiomycetes	Serinales	Debaryomycetaceae	Spathaspora	0.161182			Kuraishia_capsulata	Eukaryota	Ascomycota	Saccharomycetes	Saccharomycetales	Unclassified	Kuraishia	0.0244052
Talaromyces_trachyspermus	Fungi	Ascomycota	Eurotiomycetes	Eurotiales	Trichocomaceae	Talaromyces	0.159852			Candida_albicans	Eukaryota	Ascomycota	Saccharomycetes	Saccharomycetales	Debaryomycetaceae	Candida	0.0202399
Penicillium_crustosum	Fungi	Ascomycota	Eurotiomycetes	Eurotiales	Aspergillaceae	Penicillium	0.124101			Eremothecium_gossypii	Eukaryota	Ascomycota	Saccharomycetes	Saccharomycetales	Saccharomycetaceae	Eremothecium	0.0179387
Torulaspora_delbrueckii	Fungi	Ascomycota	Saccharomycetes	Saccharomycetales	Saccharomycetaceae	Torulaspora	0.0856976			Penicillium_expansum	Eukaryota	Ascomycota	Eurotiomycetes	Eurotiales	Aspergillaceae	Penicillium	0.0147873
Penicillium_solitum	Fungi	Ascomycota	Eurotiomycetes	Eurotiales	Aspergillaceae	Penicillium	0.0785432			Aspergillus_nomius	Eukaryota	Ascomycota	Eurotiomycetes	Eurotiales	Aspergillaceae	Aspergillus	0.0147297
Starmerella_sorbosivorans	Fungi	Ascomycota	Dipodascomycetes	Dipodascales	Trichomonascaceae	Starmerella	0.076835			Zygosaccharomyces_rouxii	Eukaryota	Ascomycota	Saccharomycetes	Saccharomycetales	Saccharomycetaceae	Zygosaccharomyces	0.0147
Alternaria_alternata	Fungi	Ascomycota	Dothideomycetes	Pleosporales	Pleosporaceae	Alternaria	0.05857			Penicillium_arizonense	Eukaryota	Ascomycota	Eurotiomycetes	Eurotiales	Aspergillaceae	Penicillium	0.0109599
Maudiozyma_humilis	Fungi	Ascomycota	Saccharomycetes	Saccharomycetales	Saccharomycetaceae	Maudiozyma	0.0554158			Ogataea_parapolymorpha	Eukaryota	Ascomycota	Saccharomycetes	Saccharomycetales	Pichiaceae	Ogataea	0.010102
Penicillium_expansum	Fungi	Ascomycota	Eurotiomycetes	Eurotiales	Aspergillaceae	Penicillium	0.0464683			Eremothecium_sinecaudum	Eukaryota	Ascomycota	Saccharomycetes	Saccharomycetales	Saccharomycetaceae	Eremothecium	0.0100006
Kluyveromyces_lactis	Fungi	Ascomycota	Saccharomycetes	Saccharomycetales	Saccharomycetaceae	Kluyveromyces	0.0452856			Kazachstania_africana	Eukaryota	Ascomycota	Saccharomycetes	Saccharomycetales	Saccharomycetaceae	Kazachstania	0.00788019
Yarrowia_lipolytica	Fungi	Ascomycota	Dipodascomycetes	Dipodascales	NA	Yarrowia	0.0408476			Aspergillus_clavatus	Eukaryota	Ascomycota	Eurotiomycetes	Eurotiales	Aspergillaceae	Aspergillus	0.00760643
Debaryomyces_nepalensis	Fungi	Ascomycota	Pichiomycetes	Serinales	Debaryomycetaceae	Debaryomyces	0.0368063			Clavispora_lusitaniae	Eukaryota	Ascomycota	Saccharomycetes	Saccharomycetales	Metschnikowiaceae	Clavispora	0.0056467
Aureobasidium_pullulans	Fungi	Ascomycota	Dothideomycetes	Dothideales	Saccotheciaceae	Aureobasidium	0.0332475			Lodderomyces_elongisporus	Eukaryota	Ascomycota	Saccharomycetes	Saccharomycetales	Debaryomycetaceae	Lodderomyces	0.00546751
Fusarium_verticillioides	Fungi	Ascomycota	Sordariomycetes	Hypocreales	Nectriaceae	Fusarium	0.0304262			[Candida]_glabrata	Eukaryota	Ascomycota	Saccharomycetes	Saccharomycetales	Saccharomycetaceae	Nakaseomyces/Candida clade	0.00474457
Cutaneotrichosporon_dermatis	Fungi	Basidiomycota	Tremellomycetes	Trichosporonales	Trichosporonaceae	Cutaneotrichosporon	0.0301739			Talaromyces_stipitatus	Eukaryota	Ascomycota	Eurotiomycetes	Eurotiales	Trichocomaceae	Talaromyces	0.00383117
Zygosaccharomyces_pseudobailii	Fungi	Ascomycota	Saccharomycetes	Saccharomycetales	Saccharomycetaceae	Zygosaccharomyces	0.0182259			Yarrowia_lipolytica	Eukaryota	Ascomycota	Saccharomycetes	Saccharomycetales	Dipodascaceae	Yarrowia	0.00336152
[Candida]_zeylanoides	Fungi	Ascomycota	Pichiomycetes	Serinales	Debaryomycetaceae	Kurtzmaniella	0.0134822			Kazachstania_naganishii	Eukaryota	Ascomycota	Saccharomycetes	Saccharomycetales	Saccharomycetaceae	Kazachstania	0.00190268
Apiotrichum_mycotoxinovorans	Fungi	Basidiomycota	Tremellomycetes	Trichosporonales	Trichosporonaceae	Apiotrichum	0.0128386			Lachancea_thermotolerans	Eukaryota	Ascomycota	Saccharomycetes	Saccharomycetales	Saccharomycetaceae	Lachancea	0.00144233
Penicillium_sumatraense	Fungi	Ascomycota	Eurotiomycetes	Eurotiales	Aspergillaceae	Penicillium	0.0112486			Naumovozyma_dairenensis	Eukaryota	Ascomycota	Saccharomycetes	Saccharomycetales	Saccharomycetaceae	Naumovozyma	0.00142037
Aspergillus_baeticus	Fungi	Ascomycota	Eurotiomycetes	Eurotiales	Aspergillaceae	Aspergillus	0.00996568			Lachancea_lanzarotensis	Eukaryota	Ascomycota	Saccharomycetes	Saccharomycetales	Saccharomycetaceae	Lachancea	0.00105485
Aspergillus_tubingensis	Fungi	Ascomycota	Eurotiomycetes	Eurotiales	Aspergillaceae	Aspergillus	0.00807376
Cystofilobasidium_capitatum	Fungi	Basidiomycota	Tremellomycetes	Cystofilobasidiales	Cystofilobasidiaceae	Cystofilobasidium	0.00649999
Maudiozyma_bulderi	Fungi	Ascomycota	Saccharomycetes	Saccharomycetales	Saccharomycetaceae	Maudiozyma	0.00621218
Mucor_irregularis	Fungi	Mucoromycota	Mucoromycetes	Mucorales	Mucoraceae	Mucor	0.00585902
Naganishia_albida	Fungi	Basidiomycota	Tremellomycetes	Filobasidiales	Filobasidiaceae	Naganishia	0.00556293
Clavispora_lusitaniae	Fungi	Ascomycota	Pichiomycetes	Serinales	Metschnikowiaceae	Clavispora	0.00473404
Blastobotrys_adeninivorans	Fungi	Ascomycota	Dipodascomycetes	Dipodascales	Trichomonascaceae	Blastobotrys	0.00435883
Periconia_macrospinosa	Fungi	Ascomycota	Dothideomycetes	Pleosporales	Periconiaceae	Periconia	0.00360627
Aphanoascus_verrucosus	Fungi	Ascomycota	Eurotiomycetes	Onygenales	Onygenaceae	Aphanoascus	0.00304931
Penicillium_polonicum	Fungi	Ascomycota	Eurotiomycetes	Eurotiales	Aspergillaceae	Penicillium	0.00278716
Penicillium_freii	Fungi	Ascomycota	Eurotiomycetes	Eurotiales	Aspergillaceae	Penicillium	0.00223625
Penicillium_steckii	Fungi	Ascomycota	Eurotiomycetes	Eurotiales	Aspergillaceae	Penicillium	0.00152491
Kodamaea_ohmeri	Fungi	Ascomycota	Pichiomycetes	Serinales	Debaryomycetaceae	Kodamaea	0.00143539
Pichia_fermentans	Fungi	Ascomycota	Pichiomycetes	Pichiales	Pichiaceae	Pichia	0.0014118
Naumovozyma_castellii	Fungi	Ascomycota	Saccharomycetes	Saccharomycetales	Saccharomycetaceae	Naumovozyma	0.00136801
Lodderomyces_elongisporus	Fungi	Ascomycota	Pichiomycetes	Serinales	Debaryomycetaceae	Lodderomyces	0.00135982
Exophiala_aquamarina	Fungi	Ascomycota	Eurotiomycetes	Chaetothyriales	Herpotrichiellaceae	Exophiala	0.00112776
Nakaseomyces_bracarensis	Fungi	Ascomycota	Saccharomycetes	Saccharomycetales	Saccharomycetaceae	Nakaseomyces	0.000935112
Penicillium_dipodomyicola	Fungi	Ascomycota	Eurotiomycetes	Eurotiales	Aspergillaceae	Penicillium	0.000475111
Penicillium_glabrum	Fungi	Ascomycota	Eurotiomycetes	Eurotiales	Aspergillaceae	Penicillium	0.00045949
[Candida]_aaseri	Fungi	Ascomycota	Pichiomycetes	Serinales	Debaryomycetaceae	Yamadazyma	0.000363639
Arxiozyma_bovina	Fungi	Ascomycota	Saccharomycetes	Saccharomycetales	Saccharomycetaceae	Arxiozyma	0.000320489
Wickerhamomyces_anomalus	Fungi	Ascomycota	Saccharomycetes	Phaffomycetales	Wickerhamomycetaceae	Wickerhamomyces	0.000277015
